# Inflammatory molecules in the glomerular endothelium in mild IgA-Nephropathy identified by single-cell and spatial transcriptome

**DOI:** 10.1101/2024.10.30.621002

**Authors:** Kumi Hasegawa, Nagako Kawashima, Ayako Kawabata, Megumi Sakakura, Naoki Onoda, Takashi Sano, Itaru Urakawa, Masahiro Matsubara, Shokichi Naito

**Author notes:** **Corresponding author: Shokichi Naito**, Department of Nephrology, Kitasato University School of Medicine, 1-15-1 Kitasato, Minami-ku, Sagamihara-shi, Kanagawa, 252-0374, Japan; **Kumi Hasegawa**, Research Core Function Laboratories, Research Division, Kyowa Kirin Co., Ltd. 3-6-6, Asahi-machi, Machida-shi, Tokyo, 194-8533, Japan.

## Abstract

Immunoglobulin A nephropathy (IgA-N) is a primary glomerulonephritis characterized by mesangial cell proliferation and expansion. It still leads to end-stage renal disease over the long course of the disease in many patients. Although glomerular endothelial cells (GE) have been implicated in the pathogenesis of IgA-N, their role remains poorly understood. We conducted single-cell and spatial transcriptomic analysis using human specimens with mild IgA-N compared with normal. We observed the significantly higher expression of several inflammation-associated molecules which have been reported and not reported to be involved in IgA-N pathogenesis, respectively. Furthermore, we show that several important molecules were also highly expressed in GE of IgA-N at protein level by tissue immunostaining. Our analysis suggests that the characteristic pathways identified in GE that involve these molecules are associated with the progression of IgA-N. These findings offer important insights on both the pathogenesis of IgA-N and its treatment at an early stage.
