## Supplemental Figure and Table for "Inflammatory molecules in the glomerular endothelium in mild IgA-Nephropathy identified by single-cell and spatial transcriptome": SupTable2.xlsx

### Sheet: Sheet1
Sample ID	Ctrl1	Ctrl2	Ctrl3	IgAN1	IgAN2	IgAN3
Estimated Number of Cells	5328	8631	13640	7569	3630	6690
Mean Reads per Cell	105852	63092	47350	95437	153600	72403
Median Genes per Cell	2680	2263	2848	2588	2046	2665
Number of Reads	563979999	544552251	645867053	722367875	557569294	484381680
Valid Barcodes	0.98	0.978	0.98	0.976	0.975	0.976
Sequencing Saturation	0.606	0.425	0.315	0.583	0.733	0.418
Q30 Bases in Barcode	0.947	0.945	0.949	0.949	0.949	0.947
Q30 Bases in RNA Read	0.945	0.938	0.944	0.943	0.943	0.944
Q30 Bases in UMI	0.942	0.939	0.943	0.945	0.946	0.947
Reads Mapped to Genome	0.98	0.98	0.982	0.978	0.955	0.977
Reads Mapped Confidently to Genome	0.929	0.932	0.941	0.93	0.889	0.925
Reads Mapped Confidently to Intergenic Regions	0.128	0.124	0.161	0.124	0.16	0.109
Reads Mapped Confidently to Intronic Regions	0.165	0.153	0.122	0.181	0.193	0.173
Reads Mapped Confidently to Exonic Regions	0.637	0.655	0.658	0.625	0.535	0.642
Reads Mapped Confidently to Transcriptome	0.61	0.627	0.633	0.596	0.509	0.613
Reads Mapped Antisense to Gene	0.014	0.015	0.012	0.016	0.013	0.016
Fraction Reads in Cells	0.856	0.832	0.913	0.857	0.911	0.897
Total Genes Detected	28351	28357	29034	29154	28183	28837
Median UMI Counts per Cell	13079	14613	16292	12770	10891	15833
