## Supplemental Figure and Table for "Inflammatory molecules in the glomerular endothelium in mild IgA-Nephropathy identified by single-cell and spatial transcriptome": SupTable4.xlsx

### Sheet: Sheet1
Sample ID	Ctrl1	Ctrl2	Ctrl3	Ctrl4	Ctrl5	Ctrl6	Ctrl7	Ctrl8	Ctrl9	IgAN1	IgAN2	IgAN3	IgAN4	IgAN5	IgAN6
Number of Spots Under Tissue	1007	1322	1683	2401	1603	2096	870	1881	1217	1093	816	1242	1943	1876	1732
Number of Reads	169314673	209212302	178689495	189746672	101395491	174583971	57247973	114764260	120084676	172105569	128092318	124809649	167150160	127444851	98993725
Mean Reads per Spot	168138	158254	106173	79028.2	63253.6	83293.9	65802.3	61012.4	98672.7	157462	156976	100491	86026.8	67934.4	57155.7
Mean Reads Under Tissue per Spot	146663	141708	93066.1	76601.5	60236.2	70523.4	50917.3	57566.7	93176.9	142828	130240	77728.3	82134.1	64119.2	54501.6
Fraction of Spots Under Tissue	0.201723	0.264824	0.337139	0.48097	0.321114	0.419872	0.174279	0.376803	0.24379	0.21895	0.163462	0.248798	0.389223	0.375801	0.346955
Median Genes per Spot	5657	6491.5	6257	7534	4561	3930	4131.5	6306	7634	5334	884	4745.5	3158	6779	6732.5
Median UMI Counts per Spot	14482	21335	18968	25699	10100	8429	9190	19065	30616	13361	1460.5	10989	6161	22966	21428
Valid Barcodes	0.983165	0.984897	0.982426	0.984791	0.983109	0.983017	0.983305	0.98468	0.985051	0.983606	0.975798	0.984386	0.983237	0.98472	0.984826
Valid UMIs	0.999938	0.999947	0.999916	0.993919	0.999924	0.993927	0.999904	0.999921	0.999915	0.999938	0.999923	0.999918	0.99393	0.999918	0.999922
Sequencing Saturation	0.887241	0.845731	0.787096	0.648659	0.776724	0.868315	0.798326	0.645063	0.689735	0.884364	0.984292	0.842463	0.899316	0.631332	0.590707
Q30 Bases in Barcode	0.959088	0.955843	0.953769	0.943982	0.945611	0.945105	0.947744	0.947331	0.948113	0.957337	0.959286	0.959081	0.945456	0.946208	0.946654
Q30 Bases in Probe Read	0.962446	0.958919	0.957557	0.951542	0.95271	0.951265	0.952936	0.954707	0.953717	0.96132	0.962784	0.962725	0.951037	0.954616	0.954309
Q30 Bases in UMI	0.962846	0.959106	0.957288	0.946222	0.94682	0.947135	0.948593	0.948886	0.948629	0.961644	0.962056	0.963387	0.946204	0.947342	0.948324
Reads Mapped to Probe Set	0.98377	0.983812	0.981988	0.990279	0.987466	0.987597	0.985662	0.989032	0.989893	0.983607	0.970331	0.988185	0.986219	0.99024	0.989172
Reads Mapped Confidently to Probe Set	0.973594	0.963704	0.969978	0.986295	0.98114	0.979364	0.972497	0.983884	0.979676	0.973926	0.93976	0.936381	0.977121	0.985201	0.981063
Fraction Reads in Spots Under Tissue	0.89419	0.9225	0.900542	0.984617	0.970767	0.865051	0.796903	0.959079	0.964564	0.927123	0.873998	0.81814	0.973199	0.959468	0.97019
Median Panel Genes per Spot	5227	6005.5	5783	6993	4196	3598	3791.5	5838	7081	4911	792.5	4371.5	2875	6279.5	6227.5
Median Panel UMI Counts per Spot	11816	17732	15847	21751	8418	6864	7727	15862	25913	10969	1020	8982	4889	19125.5	17750.5
Genes Detected	17482	17142	16781	17663	17135	17285	15959	17454	17367	16334	17039	17166	17638	17354	17429
Reads Mapped Confidently to the Filtered Probe Set	0.802543	0.796527	0.812468	0.834248	0.829201	0.802499	0.818707	0.819537	0.83135	0.80191	0.706138	0.769827	0.787786	0.824971	0.816495
Number of Panel Genes	17943	17943	17943	17943	17943	17943	17943	17943	17943	17943	17943	17943	17943	17943	17943
Number of Panel Genes >= 10 UMIs	14466	14469	14640	15542	14363	14344	13316	14899	14651	14295	11693	14261	14790	14829	14873
