## Supplemental Figure and Table for "Inflammatory molecules in the glomerular endothelium in mild IgA-Nephropathy identified by single-cell and spatial transcriptome": SupTable7.xlsx

### Sheet: Sheet1
Gene	p_val	avg_logFC
HLA-DRB5	1.02e-52	-1.199
EDNRB	4.02e-42	0.733
CXCL2	1.06e-25	0.848
CDKN1A	2.08e-23	0.723
IL1RL1	5.27e-23	0.591
HLA-DQA2	7.4e-23	-0.728
F2RL3	1.13e-20	0.386
HLA-DRB1	7.19e-19	0.323
BHLHE40	7.47e-18	0.397
CD83	9.48e-18	0.414
ICAM1	1.08e-16	0.67
CXCL8	2.24e-15	0.577
CEBPB	3.77e-15	0.545
CX3CL1	1.15e-14	0.524
SOCS3	1.74e-14	0.62
FOS	5.62e-14	0.795
HBEGF	7.23e-14	0.358
GNAI2	7.74e-13	0.318
CCL2	1.32e-12	0.913
BIRC3	1.63e-12	0.308
SELE	2.37e-12	0.99
TNF	4.04e-12	0.396
PRDM1	1.19e-11	0.262
NR4A1	2.1e-11	0.475
CXCL3	3.08e-10	0.257
S100A4	5.24e-10	-0.507
JUN	6.02e-10	0.461
NFKBIA	9.35e-10	0.387
HSP90AA1	1.41e-09	0.421
SOD2	2.07e-09	0.375
IRF1	3.57e-09	0.401
JUND	2.99e-08	0.326
HSPB1	3.87e-08	0.316
HLA-DQA1	2.73e-06	0.269
SLC2A3	8.27e-06	0.317
PLCG2	3.57e-05	0.709
DEFB1	0.004953	-0.275
