## Supplemental Figure and Table for "Inflammatory molecules in the glomerular endothelium in mild IgA-Nephropathy identified by single-cell and spatial transcriptome": SupTable8.xlsx

### Sheet: table8
Gene	p_val	avg_logFC	pct.1	pct.2	p_val_adj	celltype
CHI3L1	5.82631e-66	-0.651981	0.586	0.858	9.79345e-62	Glom
CXCL12	2.31217e-63	-0.623784	0.717	0.897	3.88652e-59	Glom
SERPING1	9.84502e-58	-0.623782	0.807	0.954	1.65485e-53	Glom
C7	2.48565e-55	-0.597622	0.924	0.995	4.17814e-51	Glom
GPX3	7.58561e-50	-0.627701	0.986	1	1.27506e-45	Glom
HSPA1B	2.68476e-49	-0.501793	0.969	0.999	4.51282e-45	Glom
HBA2	5.79675e-43	-0.86864	0.623	0.795	9.74375e-39	Glom
UBB	3.02297e-42	-0.401739	0.952	1	5.08131e-38	Glom
UGT1A9	4.89217e-42	-0.549815	0.725	0.904	8.22325e-38	Glom
BBOX1	1.08613e-40	-0.538414	0.733	0.884	1.82567e-36	Glom
FGB	1.40412e-40	-0.867206	0.082	0.339	2.36018e-36	Glom
HBA1	7.50164e-40	-0.60529	0.22	0.499	1.26095e-35	Glom
IQGAP2	2.50787e-39	0.353496	0.665	0.349	4.21547e-35	Glom
IGF1	2.0973e-38	0.416012	0.612	0.363	3.52536e-34	Glom
LUM	2.94315e-38	-0.59233	0.656	0.823	4.94714e-34	Glom
C11orf54	1.77723e-36	-0.473451	0.838	0.962	2.98735e-32	Glom
HLA-DRA	2.11056e-36	-0.55946	0.966	0.995	3.54765e-32	Glom
FTL	3.97081e-36	-0.472145	0.988	1	6.67453e-32	Glom
FKBP1A	2.28222e-35	-0.40887	0.797	0.93	3.83618e-31	Glom
B2M	3.72149e-35	-0.48535	0.997	1	6.25546e-31	Glom
HLA-C	4.64234e-35	0.998843	0.62	0.425	7.8033e-31	Glom
C1R	8.83019e-34	-0.486662	0.886	0.944	1.48427e-29	Glom
MYL12B	1.94613e-32	-0.378575	0.861	0.947	3.27126e-28	Glom
TIMP1	2.58538e-32	-0.485093	0.863	0.948	4.34577e-28	Glom
NAT8	3.05794e-32	-0.486075	0.918	0.976	5.14008e-28	Glom
TMEM176B	5.9537e-32	-0.486698	0.814	0.906	1.00076e-27	Glom
CD74	1.13046e-31	-0.533476	1	0.999	1.90019e-27	Glom
CRYAB	1.96893e-31	-0.44442	0.944	0.998	3.30957e-27	Glom
SPP1	2.67909e-31	-0.808231	0.947	0.995	4.50329e-27	Glom
AEBP1	5.4628e-31	-0.414299	0.812	0.908	9.18243e-27	Glom
MVP	1.25531e-30	-0.411709	0.811	0.897	2.11004e-26	Glom
DAB2	1.75122e-30	-0.381629	0.875	0.962	2.94363e-26	Glom
SERINC1	3.11242e-30	-0.361446	0.812	0.957	5.23167e-26	Glom
C1QL1	4.10672e-30	-0.349411	0.456	0.689	6.90299e-26	Glom
FTH1	5.80394e-30	-0.369358	0.978	1	9.75584e-26	Glom
TSPAN3	1.23869e-29	-0.333603	0.897	0.973	2.08211e-25	Glom
CXCL14	2.83444e-29	-0.441146	0.94	0.99	4.76441e-25	Glom
PTTG1IP	3.28929e-29	-0.340133	0.859	0.945	5.52897e-25	Glom
ALDOB	1.0306e-28	-0.426548	0.959	1	1.73234e-24	Glom
MGP	1.15781e-28	-0.397591	0.785	0.94	1.94616e-24	Glom
HIST1H2AC	2.10402e-28	-0.365919	0.478	0.674	3.53665e-24	Glom
HLA-DPA1	2.62402e-28	-0.442603	0.913	0.953	4.41071e-24	Glom
ZNF141	3.83264e-28	-0.279079	0.223	0.468	6.44228e-24	Glom
PCP4	5.3464e-28	-0.425573	0.196	0.418	8.98676e-24	Glom
TSNARE1	9.63668e-28	0.255908	0.416	0.194	1.61983e-23	Glom
CFI	9.77625e-28	-0.461333	0.58	0.725	1.64329e-23	Glom
ANXA2	1.25836e-27	-0.333192	0.912	0.98	2.11518e-23	Glom
PCBP2	3.37176e-27	-0.319191	0.922	0.994	5.6676e-23	Glom
AGT	6.04768e-27	-0.433097	0.324	0.544	1.01655e-22	Glom
NPC2	8.75588e-27	-0.373599	0.921	0.978	1.47178e-22	Glom
A2M	9.04205e-27	-0.454513	0.977	0.998	1.51988e-22	Glom
EIF2S3	9.88439e-27	-0.335054	0.79	0.908	1.66147e-22	Glom
HIST1H2BG	1.40485e-26	-0.417308	0.347	0.549	2.36142e-22	Glom
POSTN	1.43062e-26	-0.616701	0.767	0.844	2.40473e-22	Glom
RAP1A	3.1003e-26	-0.331232	0.79	0.88	5.21129e-22	Glom
MT1F	3.70525e-26	-0.376787	0.886	0.98	6.22815e-22	Glom
LAMP2	4.28054e-26	-0.332144	0.755	0.904	7.19515e-22	Glom
IFITM3	5.13371e-26	-0.401125	0.982	1	8.62925e-22	Glom
HIST1H2BD	7.20931e-26	-0.394157	0.845	0.897	1.21181e-21	Glom
GHITM	1.23653e-25	-0.330064	0.82	0.949	2.07849e-21	Glom
PTEN	1.32925e-25	-0.306766	0.59	0.793	2.23433e-21	Glom
CERS2	7.01723e-25	-0.303434	0.827	0.938	1.17953e-20	Glom
TIMP2	9.53865e-25	-0.339033	0.921	0.967	1.60335e-20	Glom
LAMTOR1	2.14326e-24	-0.295715	0.833	0.929	3.6026e-20	Glom
RAB7A	4.17997e-24	-0.322767	0.898	0.986	7.02611e-20	Glom
C1orf21	5.02417e-24	-0.299605	0.461	0.667	8.44513e-20	Glom
TSPAN1	5.71278e-24	-0.38781	0.841	0.898	9.60261e-20	Glom
THY1	7.93888e-24	-0.412987	0.814	0.921	1.33445e-19	Glom
TMEM176A	8.06207e-24	-0.367853	0.766	0.895	1.35515e-19	Glom
PLAAT4	9.65363e-24	-0.439774	0.799	0.878	1.62268e-19	Glom
CALR	2.02031e-23	-0.292165	0.966	1	3.39595e-19	Glom
MT1X	2.06298e-23	0.464863	0.966	0.993	3.46767e-19	Glom
IFI6	2.36713e-23	0.319129	0.928	0.886	3.97891e-19	Glom
COMMD6	2.5704e-23	-0.301686	0.732	0.876	4.32059e-19	Glom
COTL1	3.7887e-23	-0.363644	0.91	0.974	6.36842e-19	Glom
PCBD1	6.85797e-23	-0.266975	0.744	0.913	1.15276e-18	Glom
PROS1	8.39823e-23	-0.337324	0.649	0.784	1.41166e-18	Glom
PINK1	1.0973e-22	-0.29262	0.664	0.803	1.84445e-18	Glom
UBL5	1.18811e-22	-0.276553	0.898	0.973	1.99709e-18	Glom
HMGB1	1.55552e-22	-0.289198	0.895	0.985	2.61468e-18	Glom
ATP5MC3	2.61654e-22	-0.315268	0.879	0.978	4.39814e-18	Glom
AK4	2.94944e-22	-0.357533	0.701	0.843	4.95772e-18	Glom
DBI	3.56997e-22	-0.3388	0.924	0.991	6.00077e-18	Glom
RGS5	3.9936e-22	-0.431016	0.42	0.622	6.71284e-18	Glom
COX6A1	4.07204e-22	-0.307564	0.959	1	6.84469e-18	Glom
ARHGDIB	4.26588e-22	-0.327586	0.884	0.924	7.17051e-18	Glom
SLC40A1	1.40595e-21	-0.289969	0.788	0.892	2.36326e-17	Glom
TMED2	1.42045e-21	-0.272656	0.907	0.981	2.38763e-17	Glom
CXCL9	1.5968e-21	-0.323483	0.14	0.333	2.68407e-17	Glom
HIPK2	1.61133e-21	-0.285146	0.871	0.958	2.70849e-17	Glom
ASS1	2.11676e-21	-0.316575	0.95	0.999	3.55806e-17	Glom
FDX1	2.60979e-21	-0.300316	0.707	0.851	4.38679e-17	Glom
PLAAT3	2.67397e-21	-0.301185	0.788	0.911	4.49467e-17	Glom
FCN3	3.06151e-21	-0.451074	0.491	0.642	5.14609e-17	Glom
SUMF2	3.44657e-21	-0.269917	0.79	0.886	5.79335e-17	Glom
TM4SF18	6.89262e-21	-0.28335	0.414	0.599	1.15858e-16	Glom
SCARB2	9.96812e-21	-0.275392	0.842	0.931	1.67554e-16	Glom
LEPROT	1.12149e-20	-0.279256	0.879	0.957	1.88511e-16	Glom
CCNG1	1.13254e-20	-0.291699	0.59	0.751	1.90369e-16	Glom
KCNJ15	1.66582e-20	-0.352825	0.824	0.917	2.80008e-16	Glom
DNAJB9	2.00715e-20	-0.274305	0.641	0.789	3.37381e-16	Glom
IFT57	2.50636e-20	-0.262637	0.424	0.608	4.21293e-16	Glom
S100A9	3.09913e-20	-0.653227	0.328	0.499	5.20932e-16	Glom
CYB5A	3.96362e-20	-0.305053	0.917	0.996	6.66245e-16	Glom
HINT1	4.59781e-20	-0.287655	0.914	0.994	7.72846e-16	Glom
TMSB4X	5.0318e-20	-0.321577	0.999	1	8.45794e-16	Glom
IGFBP2	5.5067e-20	-0.331694	0.91	0.982	9.25622e-16	Glom
MS4A6A	5.57094e-20	-0.374764	0.273	0.452	9.36419e-16	Glom
PAIP2	5.68153e-20	-0.269719	0.74	0.862	9.55009e-16	Glom
BNIP3L	6.25857e-20	-0.277396	0.81	0.92	1.052e-15	Glom
S100A8	6.25979e-20	-0.469204	0.242	0.429	1.05221e-15	Glom
CCNI	7.52882e-20	-0.270609	0.955	1	1.26552e-15	Glom
CYP4A11	1.53479e-19	0.469778	0.868	0.892	2.57983e-15	Glom
RPN1	1.56095e-19	-0.280697	0.839	0.925	2.62379e-15	Glom
SLC9A3R1	1.65086e-19	-0.312482	0.853	0.938	2.77492e-15	Glom
CNN3	1.90475e-19	-0.292722	0.914	0.99	3.20169e-15	Glom
RNASEK	2.33895e-19	-0.269534	0.875	0.973	3.93154e-15	Glom
TSPAN33	2.88887e-19	-0.294958	0.77	0.867	4.8559e-15	Glom
MGST3	3.26238e-19	-0.27518	0.812	0.928	5.48373e-15	Glom
PLPP1	4.4113e-19	-0.33968	0.959	0.989	7.41495e-15	Glom
MTIF3	4.57484e-19	-0.275522	0.595	0.745	7.68985e-15	Glom
YPEL5	4.61358e-19	-0.259925	0.891	0.954	7.75497e-15	Glom
CLIC4	4.62014e-19	-0.273493	0.914	0.984	7.76599e-15	Glom
CTSA	4.96751e-19	-0.34911	0.884	0.951	8.3499e-15	Glom
PPDPF	5.14552e-19	-0.261474	0.954	0.998	8.64911e-15	Glom
PPP1R1A	9.80055e-19	-0.33328	0.569	0.715	1.64737e-14	Glom
CAPNS1	1.05123e-18	-0.290111	0.936	0.995	1.76702e-14	Glom
STAU1	1.38596e-18	-0.27893	0.748	0.855	2.32965e-14	Glom
HLA-F	1.97908e-18	-0.296088	0.803	0.866	3.32664e-14	Glom
NRP1	1.9834e-18	-0.322234	0.897	0.962	3.33389e-14	Glom
ENG	2.03407e-18	-0.313196	0.978	0.997	3.41906e-14	Glom
CTSB	2.12726e-18	-0.385221	0.94	0.997	3.57571e-14	Glom
SSR3	2.65655e-18	-0.271711	0.716	0.831	4.46539e-14	Glom
HSPA1A	2.69781e-18	-0.310502	0.978	0.988	4.53475e-14	Glom
CD46	2.70102e-18	-0.259455	0.78	0.904	4.54014e-14	Glom
ECM1	4.57873e-18	-0.347824	0.567	0.668	7.69639e-14	Glom
RBPMS	5.22111e-18	-0.269807	0.893	0.944	8.77616e-14	Glom
CSTB	7.18781e-18	-0.279515	0.811	0.864	1.2082e-13	Glom
UNC5CL	7.72155e-18	-0.336391	0.25	0.411	1.29792e-13	Glom
KL	9.25145e-18	-0.272093	0.763	0.885	1.55508e-13	Glom
ANPEP	1.17282e-17	-0.380555	0.88	0.953	1.9714e-13	Glom
VPS29	1.47967e-17	-0.256464	0.707	0.823	2.48718e-13	Glom
CST3	1.83276e-17	-0.303411	0.948	0.998	3.08069e-13	Glom
SGPP1	1.85516e-17	0.27366	0.812	0.73	3.11833e-13	Glom
NUP50	1.87095e-17	-0.279968	0.418	0.575	3.14488e-13	Glom
TFPI	2.05959e-17	-0.274077	0.59	0.734	3.46196e-13	Glom
RIDA	2.10905e-17	-0.283636	0.769	0.886	3.54511e-13	Glom
ITGB8	2.21488e-17	-0.274588	0.958	0.993	3.723e-13	Glom
CPVL	2.61441e-17	-0.335866	0.525	0.672	4.39457e-13	Glom
CTSL	2.716e-17	-0.259697	0.781	0.899	4.56532e-13	Glom
TCN2	2.91233e-17	-0.28986	0.686	0.8	4.89533e-13	Glom
FABP1	3.53413e-17	-0.339613	0.803	0.936	5.94052e-13	Glom
HIST1H2AD	3.91805e-17	-0.254568	0.333	0.509	6.58585e-13	Glom
RGS2	4.74175e-17	-0.347983	0.539	0.672	7.9704e-13	Glom
EMILIN1	5.71537e-17	-0.27458	0.51	0.654	9.60696e-13	Glom
PTPRQ	6.2414e-17	-0.305826	0.702	0.812	1.04912e-12	Glom
C1S	9.12249e-17	-0.342291	0.633	0.745	1.5334e-12	Glom
IL32	9.4419e-17	-0.447075	0.943	0.97	1.58709e-12	Glom
DUSP23	9.44367e-17	-0.300513	0.766	0.856	1.58739e-12	Glom
PLVAP	1.13855e-16	-0.302098	0.541	0.692	1.91379e-12	Glom
GLRX	1.22799e-16	-0.264985	0.514	0.682	2.06413e-12	Glom
SLC47A1	1.41735e-16	-0.310964	0.735	0.839	2.38243e-12	Glom
PIGT	1.49377e-16	-0.259466	0.672	0.795	2.51087e-12	Glom
STAT1	1.55454e-16	-0.261165	0.75	0.835	2.61302e-12	Glom
DPP4	1.62513e-16	-0.284256	0.55	0.703	2.73168e-12	Glom
MGST1	2.05376e-16	-0.319703	0.699	0.804	3.45216e-12	Glom
SPINK1	2.46526e-16	-0.383638	0.472	0.635	4.14386e-12	Glom
SERP1	2.53772e-16	-0.250616	0.77	0.864	4.26566e-12	Glom
SLC5A12	2.74609e-16	-0.287382	0.786	0.924	4.6159e-12	Glom
MBNL1	3.05374e-16	-0.258646	0.684	0.787	5.13304e-12	Glom
SLC30A9	3.07142e-16	-0.251693	0.697	0.829	5.16275e-12	Glom
HIF1A	3.0754e-16	-0.403929	0.856	0.909	5.16944e-12	Glom
EEF1G	3.62468e-16	-0.260717	0.948	1	6.09273e-12	Glom
AP2S1	4.07282e-16	-0.250448	0.859	0.931	6.846e-12	Glom
CALD1	4.07859e-16	-0.260629	0.943	0.989	6.85571e-12	Glom
AFF1	4.31684e-16	-0.272043	0.852	0.932	7.25617e-12	Glom
SSR4	4.93343e-16	-0.26634	0.824	0.891	8.29261e-12	Glom
AIDA	5.77817e-16	-0.255358	0.756	0.838	9.71253e-12	Glom
CD93	6.3046e-16	-0.274788	0.513	0.648	1.05974e-11	Glom
CTSH	8.50385e-16	-0.307907	0.849	0.94	1.42941e-11	Glom
HLA-DPB1	9.26965e-16	-0.347921	0.92	0.964	1.55814e-11	Glom
ITGAV	9.6955e-16	-0.277692	0.916	0.981	1.62972e-11	Glom
UMOD	1.09215e-15	-0.408635	0.865	0.964	1.8358e-11	Glom
GPR137B	1.14822e-15	-0.260522	0.588	0.732	1.93005e-11	Glom
TAGLN	1.15881e-15	-0.32302	0.901	0.956	1.94784e-11	Glom
NR4A3	1.43777e-15	0.354841	0.552	0.418	2.41675e-11	Glom
SDCBP	1.67411e-15	-0.275715	0.887	0.946	2.81401e-11	Glom
SPARC	1.86718e-15	-0.262256	0.992	0.999	3.13854e-11	Glom
HAVCR1	1.87688e-15	-0.280541	0.166	0.317	3.15486e-11	Glom
SLC28A1	2.02975e-15	-0.294679	0.589	0.721	3.4118e-11	Glom
SLC22A6	2.39814e-15	-0.298582	0.79	0.87	4.03104e-11	Glom
G6PC	2.71778e-15	0.383064	0.829	0.782	4.56832e-11	Glom
IFITM2	3.18248e-15	-0.289049	0.99	1	5.34943e-11	Glom
SLC3A1	3.62979e-15	-0.269818	0.748	0.849	6.10131e-11	Glom
GGT5	4.74989e-15	-0.264264	0.548	0.68	7.9841e-11	Glom
TINAG	4.7882e-15	-0.268968	0.555	0.689	8.04849e-11	Glom
MYL12A	5.16852e-15	-0.262212	0.842	0.934	8.68777e-11	Glom
SLC2A9	5.67856e-15	-0.266437	0.565	0.684	9.54508e-11	Glom
C1QB	7.58534e-15	-0.559675	0.487	0.597	1.27502e-10	Glom
APOL1	8.55698e-15	-0.266373	0.789	0.873	1.43834e-10	Glom
NPNT	1.04887e-14	-0.299035	0.907	0.991	1.76305e-10	Glom
IL6ST	1.09767e-14	-0.270295	0.951	0.986	1.84507e-10	Glom
CDH6	1.27258e-14	-0.321052	0.365	0.51	2.13907e-10	Glom
TNFSF10	1.45896e-14	-0.294047	0.887	0.949	2.45236e-10	Glom
GNS	1.54272e-14	-0.255206	0.815	0.875	2.59316e-10	Glom
PLTP	1.637e-14	-0.35748	0.713	0.768	2.75163e-10	Glom
DEPP1	1.73624e-14	-0.284441	0.48	0.605	2.91845e-10	Glom
IL17RB	1.78279e-14	-0.283485	0.312	0.458	2.99668e-10	Glom
SGCB	1.82101e-14	-0.253662	0.77	0.854	3.06094e-10	Glom
OCIAD2	1.83622e-14	-0.27064	0.774	0.861	3.08651e-10	Glom
GGT2	2.06449e-14	-0.259823	0.325	0.476	3.4702e-10	Glom
SLC5A2	2.86284e-14	-0.299703	0.586	0.715	4.81216e-10	Glom
HSPA8	4.43563e-14	-0.257837	0.977	1	7.45584e-10	Glom
GNAI2	6.87087e-14	-0.251577	0.936	0.977	1.15492e-09	Glom
FXYD5	7.27165e-14	-0.250826	0.301	0.443	1.22229e-09	Glom
FKBP5	7.58402e-14	-0.368006	0.739	0.842	1.2748e-09	Glom
CFB	7.65848e-14	-0.381393	0.388	0.508	1.28731e-09	Glom
RASSF4	1.36899e-13	-0.279453	0.741	0.828	2.30113e-09	Glom
RASD1	1.53272e-13	0.357621	0.781	0.765	2.57635e-09	Glom
HLA-DMB	4.3103e-13	-0.281207	0.586	0.686	7.24519e-09	Glom
ATP6V1C2	5.38304e-13	0.275153	0.627	0.501	9.04835e-09	Glom
S100A1	7.44152e-13	-0.367116	0.429	0.538	1.25084e-08	Glom
IER3	1.01625e-12	0.289703	0.839	0.799	1.70821e-08	Glom
TMEM213	1.13156e-12	0.274888	0.732	0.664	1.90203e-08	Glom
PODXL	1.90469e-12	-0.263028	0.97	0.999	3.20159e-08	Glom
MAN1C1	3.7665e-12	-0.263934	0.684	0.772	6.33111e-08	Glom
STAT3	4.18085e-12	-0.279754	0.907	0.955	7.02759e-08	Glom
FCGR3A	4.90021e-12	-0.287084	0.31	0.438	8.23676e-08	Glom
SELENOP	5.26297e-12	-0.265239	0.952	1	8.84652e-08	Glom
KDR	7.8965e-12	-0.282718	0.837	0.897	1.32732e-07	Glom
FRZB	8.60284e-12	-0.262797	0.724	0.781	1.44605e-07	Glom
EHD3	9.15815e-12	-0.273578	0.857	0.923	1.53939e-07	Glom
AOX1	1.09076e-11	-0.323826	0.573	0.668	1.83345e-07	Glom
SOD3	1.20004e-11	-0.271821	0.835	0.909	2.01715e-07	Glom
HIST1H2AE	1.81828e-11	-0.252589	0.377	0.495	3.05635e-07	Glom
GJA1	2.12585e-11	-0.304416	0.657	0.726	3.57334e-07	Glom
HMGCS2	2.83127e-11	0.323489	0.722	0.642	4.75909e-07	Glom
FCER1G	2.83851e-11	-0.312756	0.392	0.512	4.77126e-07	Glom
CHRDL1	5.48995e-11	-0.320017	0.506	0.605	9.22805e-07	Glom
LRP2	7.84831e-11	-0.256327	0.901	0.959	1.31922e-06	Glom
SOD2	1.25802e-10	-0.318478	0.917	0.966	2.1146e-06	Glom
ETS2	1.43011e-10	-0.253352	0.868	0.916	2.40388e-06	Glom
CD14	1.62387e-10	-0.346077	0.522	0.609	2.72957e-06	Glom
GATM	1.84352e-10	-0.250164	0.937	0.994	3.09878e-06	Glom
PCK1	2.02049e-10	0.334036	0.937	0.982	3.39625e-06	Glom
PIGR	2.56736e-10	-0.523506	0.826	0.854	4.31548e-06	Glom
C1QA	3.06857e-10	-0.31095	0.313	0.417	5.15796e-06	Glom
INSYN1	3.42545e-10	0.255712	0.736	0.706	5.75783e-06	Glom
AQP2	5.92392e-10	0.295675	0.897	0.878	9.95751e-06	Glom
VCAM1	7.40849e-10	-0.261927	0.721	0.805	1.24529e-05	Glom
BTG2	1.08043e-09	0.335346	0.867	0.871	1.81609e-05	Glom
PTPRC	1.93787e-09	-0.258333	0.419	0.527	3.25737e-05	Glom
CLDN4	2.22477e-09	0.281742	0.725	0.668	3.73961e-05	Glom
MPEG1	2.72917e-09	-0.268059	0.395	0.495	4.58747e-05	Glom
STAB1	3.80022e-09	-0.263847	0.478	0.577	6.38779e-05	Glom
CTSS	4.3171e-09	-0.299267	0.442	0.531	7.25662e-05	Glom
SMIM24	1.62698e-08	-0.255552	0.897	0.948	0.000273479	Glom
PRAP1	2.16735e-08	-0.287454	0.88	0.93	0.000364311	Glom
SLC12A1	4.18039e-08	-0.264955	0.801	0.906	0.000702683	Glom
IL1RL1	9.6967e-08	-0.362279	0.846	0.895	0.00162992	Glom
IGHJ6	1.4645e-07	-0.37468	0.122	0.214	0.00246167	Glom
SLC8A1	2.58686e-07	0.260207	0.78	0.781	0.00434826	Glom
SLC4A1	2.90517e-07	0.270922	0.801	0.829	0.0048833	Glom
ATF3	4.03603e-07	0.388558	0.735	0.735	0.00678417	Glom
CYP4A22	7.44288e-07	-0.364107	0.415	0.484	0.0125107	Glom
NKAIN4	1.0363e-06	-0.260313	0.365	0.437	0.0174191	Glom
LYZ	1.05845e-06	-0.39068	0.57	0.625	0.0177914	Glom
NNMT	1.44115e-06	-0.344146	0.269	0.349	0.0242242	Glom
TGFBI	1.56906e-06	-0.270359	0.45	0.518	0.0263744	Glom
C1QC	1.8369e-06	-0.394522	0.49	0.538	0.0308764	Glom
LTF	1.99384e-06	-0.458885	0.196	0.271	0.0335144	Glom
KLK1	2.72231e-06	0.384237	0.567	0.517	0.0457592	Glom
TGM2	2.97111e-06	-0.256647	0.819	0.877	0.0499413	Glom
FOSB	6.5835e-06	0.488638	0.69	0.701	0.110662	Glom
HLA-DRB5	6.81113e-06	-0.429593	0.4	0.444	0.114488	Glom
WFDC2	7.26959e-06	-0.415885	0.837	0.866	0.122194	Glom
ITGB6	1.73976e-05	-0.25643	0.348	0.421	0.292436	Glom
AOC1	2.94415e-05	-0.301461	0.72	0.725	0.494883	Glom
JUN	7.10227e-05	0.276208	0.959	0.958	1	Glom
C3	0.000101318	-0.381479	0.299	0.351	1	Glom
JCHAIN	0.000117	-0.440374	0.384	0.451	1	Glom
IGHA1	0.00094743	-0.968748	0.454	0.49	1	Glom
NR4A1	0.00222465	0.312094	0.946	0.98	1	Glom
TYROBP	0.0023867	-0.26193	0.642	0.647	1	Glom
HLA-DRB1	0.00463286	-0.376748	0.442	0.446	1	Glom
CLU	0.00585766	-0.335008	0.956	0.98	1	Glom
IGLC1	0.00663064	-0.589778	0.43	0.342	1	Glom
IGKC	0.00791446	-0.315302	0.748	0.796	1	Glom
IGHG4	0.0109091	-0.314583	0.242	0.18	1	Glom
IGHG1	0.0638162	-0.615074	0.63	0.609	1	Glom
IGKV4-1	0.470774	-0.434723	0.229	0.23	1	Glom
