## Supplemental Figure and Table for "Inflammatory molecules in the glomerular endothelium in mild IgA-Nephropathy identified by single-cell and spatial transcriptome": SupTable9.xls

### Sheet: Sheet0
© 2000-2024 QIAGEN. All rights reserved.
Diseases and Bio Functions	mesa_deg - 2023-06-22	GE_deg - 2023-06-21
Organismal death	-3.926	-5.439
Perinatal death	N/A	-4.149
Cell death of mononuclear leukocytes	-3.018	-1.118
Cell death of lymphocytes	-3.235	-1.296
Cell death of lymphatic system cells	-3.031	N/A
Activation of peripheral blood neutrophils	-2.411	N/A
Apoptosis of lymphatic system cells	-2.55	N/A
Cell death of T lymphocytes	-2.137	-0.646
Apoptosis of leukocytes	-1.65	-0.401
Polyarthritis	-1.924	-0.572
Apoptosis of blood cells	-1.778	-0.576
Cell death of immune cells	-1.612	0.291
Sepsis	-1.595	N/A
Necrosis of prostate cancer cell lines	-1.71	-0.111
Abnormality of skin morphology	-2.2	N/A
Cell death of blood cells	-1.974	-0.203
Edema	-2.009	N/A
Subcutaneous tumor	-1.896	N/A
Malignant genitourinary solid tumor	-1.145	-0.708
Cell death of connective tissue cells	-1.124	-0.762
Rheumatic Disease	-1.416	-0.71
Immune mediated inflammatory disease	-1.372	-0.418
Inflammation of joint	-1.258	-0.531
Allergy	-1.331	0.179
Apoptosis of prostate cancer cell lines	-1.231	0.317
Infarction	-1.015	N/A
Immediate hypersensitivity	-1.067	N/A
Abnormality of heart ventricle	-1.153	N/A
Homing of mononuclear leukocytes	-1.111	N/A
Head and neck tumor	-1.131	N/A
Vasoconstriction	-1.316	N/A
Chemotaxis of myeloid cells	-1.359	N/A
Homing of leukocytes	-1.377	N/A
Vasoconstriction of blood vessel	-1.212	N/A
Cancer of secretory structure	-1.195	N/A
Activation of granulocytes	-1.25	N/A
Sclerotic lesion	-1.259	N/A
Atherosclerotic lesion	-1.259	N/A
Cell death of central nervous system cells	-0.416	-1.772
Apoptosis of neurons	-0.313	-2.136
Abdominal lesion	0	-2.191
Proliferation of bone marrow cells	N/A	-2.393
Cell death of breast cancer cell lines	N/A	-1.938
Proliferation of CD4+ T-lymphocytes	N/A	-2.008
Liver lesion	-0.61	-1.074
Benign lesion	-0.368	-1.238
Genital tumor	-0.409	-1.134
Non-melanoma solid tumor	-0.339	-1.139
Apoptosis of breast cancer cell lines	N/A	-1.589
Proliferation of T lymphocytes in spleen	N/A	-1.452
Proliferation of mononuclear leukocytes	N/A	-1.492
Cell death of brain cells	N/A	-1.51
Tumorigenesis of tissue	N/A	-1.294
Quantity of myeloid cells	-0.114	-1.037
Cell death of cardiomyocytes	N/A	-1.074
Inflammation of liver	N/A	-1.141
Cell death of muscle cells	N/A	-1.176
Development of benign tumor	-1.387	-2.425
Benign solid tumor	-0.832	-2.144
Inflammation of body cavity	-0.982	-1.903
Proliferation of activated T lymphocytes	-0.928	-1.773
Anemia	-2.184	-1.352
Dermatitis	-1.534	-1.82
Proliferation of lymphatic system cells	-1.669	-1.759
Cell death of progenitor cells	-1.732	-1.327
Genital tract cancer	-1.664	-1.009
Pelvic cancer	-1.664	-1.009
Cell death of hematopoietic progenitor cells	-1.46	-1.034
Systemic autoimmune syndrome	-1.294	-1.103
Cell proliferation of T lymphocytes	-1.441	-1.211
Apoptosis	-1.397	-1.132
Nephritis	-1.156	-1.237
Movement Disorders	-1.037	-1.231
Abdominal cancer	-1.445	-1.407
Proliferation of lymphocytes	-1.397	-1.465
Inflammation of organ	-1.218	-1.469
Proliferation of immune cells	-1.252	-1.385
Nonhematologic malignant neoplasm	-1.225	-1.332
Development of genitourinary system	1.686	3.542
Cell viability	2.507	3.379
Cell survival	2.848	3.403
Transactivation of RNA	3.043	3.332
Transactivation	2.16	2.971
Differentiation of connective tissue cells	1.951	2.774
Transcription	2.456	2.738
Migration of stem cells	2.55	2.646
Cell movement of stem cells	2.55	2.646
Activation of DNA endogenous promoter	3.051	2.203
Cell movement of carcinoma cell lines	2.479	1.623
Development of connective tissue cells	2.338	1.857
Cell death of epithelial cells	2.469	1.802
Synthesis of nitric oxide	2.072	2.198
Cell viability of tumor cell lines	2.238	2.181
Transcription of RNA	2.433	2.21
Transcription of DNA	2.637	2.079
Proliferation of progenitor cells	1.039	-0.638
Lymphoreticular neoplasm	2.519	0.497
Neoplasia of blood cells	2.197	0.143
Myeloid or lymphoid neoplasm	2.244	0.178
Hematologic cancer	2.234	0.474
Hematologic cancer of cells	2.274	0.346
Lymphocytic cancer	2.274	0.346
Malignant lymphocytic neoplasm	2.274	0.346
Infection by RNA virus	1.984	0.169
Tumorigenesis of lymphocytes	1.898	0.346
Lymphoma	1.898	0.346
Hematopoietic neoplasm	1.805	-0.123
Binding of myeloid cells	2.005	N/A
Mature lymphocytic neoplasm	1.982	N/A
Infection by coronavirus	1.843	N/A
Formation of solid tumor	1.897	N/A
Neoplasia of leukocytes	1.914	0.007
Obesity	1.088	N/A
Infection by Herpesviridae	1.039	N/A
Adhesion of lymphoma cell lines	1.178	N/A
Adhesion of vascular endothelial cells	1.22	N/A
Neurological signs	1.4	N/A
T-cell malignant neoplasm	1.536	N/A
Glomerulosclerosis	1.592	N/A
Differentiation of progenitor cells	1.622	N/A
Quantity of tumor cell lines	1.648	0.647
Non-Hodgkin lymphoma	1.828	0.822
Invasion of carcinoma cell lines	1.434	0.367
Quantity of lymphatic system cells	1.522	0.464
Quantity of cells	1.427	0.508
Quantity of leukocytes	1.068	0.635
Quantity of mononuclear leukocytes	1.178	0.677
Diabetes mellitus	1.134	0.522
Quantity of lymphocytes	1.128	0.462
Organization of cytoskeleton	N/A	3.777
Microtubule dynamics	N/A	3.602
Quantity of Ca2+	-0.349	2.605
Quantity of metal ion	0.109	2.877
Quantity of metal	0.107	2.805
Accumulation of blood cells	N/A	2.869
Cell movement of hematopoietic cells	N/A	2.789
Accumulation of mononuclear leukocytes	N/A	2.747
Recruitment of cells	0.825	3.143
Recruitment of myeloid cells	0.669	3.055
Recruitment of leukocytes	0.849	3.408
Adhesion of tumor cell lines	1.103	3.38
Cell death of tumor cells	0.825	2.681
Occlusion of artery	0.847	2.549
Recruitment of phagocytes	0.371	3.063
Synthesis of lipid	0.569	2.914
Interaction of tumor cell lines	0.535	2.912
Binding of tumor cell lines	0.415	2.793
Accumulation of leukocytes	0.403	2.718
Recruitment of T lymphocytes	0.524	2.738
Necrosis of tumor	0.636	2.681
Accumulation of cells	0.566	2.634
Cognition	1.942	1.292
Survival of organism	1.89	1.433
Expression of RNA	1.62	2.317
Angiogenesis	1.157	2.42
Binding of blood cells	1.306	2.209
Differentiation of muscle cells	1.372	2.76
Migration of cells	1.478	2.677
Cell movement	1.489	2.689
Differentiation of muscle	1.318	2.596
Differentiation of bone cells	1.402	2.452
Development of body trunk	1.385	2.512
Necrosis of epithelial tissue	1.426	0.898
Viral Infection	1.459	1.147
Mammary tumor	1.51	1.332
Growth of organism	0.914	1.154
Quantity of T lymphocytes	1.053	1.085
Development of tumor cell lines	1.067	1.229
Cellular infiltration by granulocytes	1.067	1.352
Development of head	1.086	1.422
Binding of lymphoma cell lines	1.267	1.257
Cancer of cells	1.185	1.369
Colony formation	1.195	1.32
Cellular infiltration by phagocytes	1.512	1.729
Cellular infiltration by macrophages	1.666	1.7
Differentiation of osteoclasts	1.274	1.552
Protein kinase cascade	1.348	1.629
Hematopoiesis of mononuclear leukocytes	1.258	1.635
Cell movement of neutrophils	1.292	1.641
Adhesion of blood cells	1.354	1.987
Cellular infiltration by myeloid cells	1.352	1.815
Leukopoiesis	1.315	1.847
Cellular homeostasis	1.017	1.818
Cell movement of tumor cell lines	1.213	2.004
Adhesion of immune cells	1.141	1.861
Activation of macrophages	1.096	1.951
Binding of leukocytes	1.161	1.947
Cell movement of granulocytes	1.153	1.908
Vasculogenesis	0.757	1.671
Advanced malignant solid tumor	0.614	1.651
Metastatic solid tumor	0.614	1.651
Colony formation of cells	0.968	1.587
Invasion of cells	0.963	1.556
Lymphopoiesis	0.802	1.389
Cell proliferation of tumor cell lines	0.818	1.483
Cell cycle progression	0.803	1.457
Migration of tumor cell lines	0.878	1.897
Proliferation of vascular smooth muscle cells	0.818	1.929
Atherosclerosis	0.849	1.933
Transmigration of blood cells	0.778	2.085
Apoptosis of tumor cells	0.776	2.116
Advanced malignant tumor	0.787	2.016
Invasive cancer	0.735	1.967
Activation of antigen presenting cells	0.71	1.971
Cell movement of myeloid cells	0.538	1.963
Migration of lymphatic system cells	0.631	1.992
Lymphocyte migration	0.494	1.851
Cell movement of lymphatic system cells	0.518	1.88
Cell movement of macrophages	0.725	1.86
Metastasis	0.674	1.91
Proliferation of smooth muscle cells	0.743	1.773
Visceral metastasis	0.643	1.828
Cellular infiltration	0.685	1.793
Cell movement of breast cancer cell lines	-0.981	2.158
Inflammatory response	-1.092	0.872
Chemotaxis of phagocytes	-1.514	1.556
Homing of blood cells	-1.182	1.364
Chemotaxis of mononuclear leukocytes	-1.111	1.292
Cell movement of monocytes	-1.396	1.325
Synthesis of DNA	-1.417	1.251
Chemotaxis of leukocytes	-1.377	1.209
Function of leukocytes	-0.97	1.539
Activation of cells	-0.647	1.784
Activation of blood cells	-0.627	1.742
Chemotaxis	-0.935	1.168
Homing of cells	-0.846	1.183
Inflammation of respiratory system component	-0.731	1.379
Cell movement of mononuclear leukocytes	-0.668	1.491
Function of blood cells	-0.57	1.539
Function of lymphatic system cells	-0.555	1.274
Function of mononuclear leukocytes	-0.555	1.253
Function of T lymphocytes	-0.555	1.253
Function of lymphocytes	-0.555	1.253
Quantity of connective tissue	0.713	1.178
Cell movement of antigen presenting cells	0.563	1.384
Invasion of tumor cell lines	0.472	1.309
Adhesion of endothelial cells	0.265	1.386
Interphase	0.401	1.226
Proliferation of muscle cells	0.363	1.282
T cell migration	0.343	1.25
Differentiation of T lymphocytes	0.251	1.034
Apoptosis of antigen presenting cells	0.17	1.057
Wound	0.152	1.067
Migration of tumor cells	0.127	1.236
Mobilization of progenitor cells	N/A	1.299
Cell death of lymphoma cell lines	N/A	1.282
Immune response of cells	N/A	1.321
Expansion of cells	N/A	1.357
Maturation of phagocytes	N/A	1.34
Cell death of carcinoma cell lines	N/A	1.405
Proliferation of stem cells	N/A	1.417
Apoptosis of renal glomerulus	N/A	1.377
Development of mononuclear leukocytes	N/A	1.368
Apoptosis of lymphoma cell lines	N/A	1.388
Osteoclastogenesis of leukocytes	N/A	1.387
Activation of T lymphocytes	-0.128	1.119
Movement of vascular endothelial cells	-0.076	1.133
Cell proliferation of ovarian cancer cell lines	N/A	1.029
Tubulation of vascular endothelial cells	N/A	1.116
Cell cycle progression of tumor cell lines	N/A	1.106
Activation of mononuclear leukocytes	N/A	1.056
Migration of vascular endothelial cells	N/A	1.081
Differentiation of tumor cell lines	N/A	1.074
Infiltration by neutrophils	N/A	1.222
Cell movement of T lymphocytes	N/A	1.254
Metastasis of cells	N/A	1.189
Apoptosis of glomerular cells	N/A	1.15
Maturation of antigen presenting cells	N/A	1.153
Maturation of dendritic cells	N/A	1.153
Cell death of cancer cells	0.376	2.436
Migration of endothelial cells	0.394	2.32
Growth of vessel	0.204	1.766
Development of abdomen	0.291	1.837
Growth of connective tissue	0.384	1.872
Transmigration of cells	0.221	1.91
Leukocyte migration	0.295	1.948
Growth of blood vessel	0.365	2.069
Migration of smooth muscle cells	0.411	2.006
Accumulation of phagocytes	0.218	2.192
Proliferation of connective tissue cells	0.286	2.125
Cell movement of endothelial cells	0.302	2.095
Cell movement of hematopoietic progenitor cells	N/A	2.608
Cell viability of blood cells	N/A	2.356
Immune response of phagocytes	N/A	2.418
Development of vasculature	N/A	2.42
Formation of epithelial tissue	N/A	2.183
Migration of myeloid cells	N/A	2.208
Binding of professional phagocytic cells	N/A	2.216
Lung lesion	N/A	2.126
Stimulation of cells	N/A	2.164
Damage of epithelial tissue	N/A	2.151
Apoptosis of cervical cancer cell lines	N/A	2.146
Recruitment of macrophages	-0.004	2.146
Cell movement of leukocytes	0.174	1.63
Proliferation of vascular cells	0.135	1.577
Cell movement of phagocytes	0.317	1.558
Cell proliferation of fibroblasts	0.292	1.587
Cellular infiltration by leukocytes	0.391	1.632
Cell movement of lymphocytes	0.344	1.71
Activation of leukocytes	-0.322	1.577
Activation of phagocytes	-0.159	1.495
Activation of myeloid cells	-0.149	1.516
Metabolism of reactive oxygen species	-0.186	1.928
Synthesis of reactive oxygen species	-0.186	1.81
Recruitment of antigen presenting cells	N/A	1.851
Senescence of cells	N/A	1.9
Maturation of cells	N/A	1.875
Cell viability of lymphoma cell lines	N/A	1.884
Migration of hematopoietic progenitor cells	N/A	1.964
Arteriosclerosis	N/A	1.933
Formation of lymphoid tissue	N/A	1.934
Transmigration of leukocytes	N/A	1.927
Osteoclastogenesis	N/A	1.929
Development of body axis	N/A	1.623
Cell death of cervical cancer cell lines	N/A	1.656
I-kappaB kinase/NF-kappaB cascade	N/A	1.638
Invasion of breast cancer cell lines	N/A	1.644
Entry into S phase	N/A	1.586
Maturation of leukocytes	N/A	1.588
Apoptosis of epithelial cell lines	N/A	1.557
Cell viability of breast cancer cell lines	N/A	1.538
Migration of mononuclear leukocytes	-0.059	1.779
Mobilization of cells	N/A	1.791
Differentiation of mononuclear leukocytes	N/A	1.794
Maturation of blood cells	N/A	1.794
Transmigration of myeloid cells	N/A	1.696
Mobilization of hematopoietic progenitor cells	N/A	1.71
Entry into interphase	N/A	1.749
Uptake of monosaccharide	N/A	1.756
Immune response of leukocytes	N/A	1.727
Advanced lung cancer	N/A	1.732
Pulmonary metastasis	N/A	1.732
